# Host and microbial factors influence bacterial colonization of the honey bee gut

**DOI:** 10.64898/2025.12.04.691542

**Authors:** Silvia Moriano-Gutierrez, Aurélien Pirat, Audam Chhun, Aiswarya Prasad, Alexandra Szigeti, Méline Garcia, Lucie Kesner, Florent Mazel, Philipp Engel

## Abstract

The guts of many animals are colonized by host-specific microbes, yet the extent to which host filtering (host-derived constraints) shapes microbial colonization and host specificity remains poorly understood. Here, we used gnotobiotic honey bees (*Apis mellifera*) as a model system to systematically assess the colonization potential of a phylogenetically and ecologically diverse panel of 56 bacterial strains, spanning native symbionts, opportunistic bee-associated taxa, gut microbes from other bee species, and non-bee environmental isolates. Bacterial load and colonization frequency were quantified by strain-specific qPCR seven days post-inoculation, in monocolonization and in the presence of a synthetic community composed of native honeybee core bacteria. Bacterial load was highest for native strains and declined with increasing phylogenetic distance from native symbionts. Co-colonization with the synthetic community reduces load across all groups, but native strains were least affected. Across strains, completeness of KEGG metabolic pathways correlated with bacterial load in some ecological groups; however, metabolic capacity alone did not fully explain colonization patterns, either in monocolonization or under competitive conditions. A key finding was that *in vitro* sensitivity to antimicrobial peptide (AMPs; apidaecin, abaecin, defensins, hymenoptaecin) varied widely among strains and was highest in closely related bee-associated bacteria. Notably, even highly successful colonizers such as *Gilliamella* and *Snodgrassella* were AMP-sensitive. AMP sensitivity showed a negative correlation with bacterial load, but not with the frequency of host colonization. These findings suggest that AMPs modulate symbiont abundance rather than acting as strict barriers to colonization. Overall, our results reveal that host filtering in the bee gut is multifaceted, integrating immune-mediated barriers, microbial traits, and competitive interactions.
