## Supplementary File 1 for "Host and microbial factors influence bacterial colonization of the honey bee gut"

### Sheet: Strain list
Bacterial species	Category	Isolation source	Strain ID	Genome assembly number	Growth Medium	Incubation conditions	Temperature	Strain ID org.	Reference	Notes
Snodgrassella alvi	Native	Apis mellifera	ESL0145	ASM60000v1	TSA	5%CO2	35°C	WkB2	Kwong and Moran 2013
Gilliamella apis	Native	Apis mellifera	ESL0169	ASM3075863v1	BHIA	5%CO2	35°C		Ellegaard and Engel 2018
Gilliamella sp.	Native	Apis mellifera	ESL0178	ASM3075859v1	BHI	5%CO2	35°C		Ellegaard and Engel 2018
Gilliamella sp.	Native	Apis mellifera	ESL0177	GCA_003202915.1	BHI	5%CO2	35°C		Ellegaard and Engel 2018
Bartonella apis	Native	Apis mellifera	ESL0024	ASM195206v1	CBA 5% SB	5%CO2	35°C	PEB0149	Segers et al 2017
Bifidobacterium indicum	Native	Apis mellifera	ESL0197	ASM320266v1	MRS + fructose + L-cysteine	anaerobic	35°C		Ellegaard and Engel 2018
Bifidobacterium asteroides	Native	Apis mellifera	ESL0198	GCA_003202715	MRS + fructose + L-cysteine	anaerobic	35°C		Ellegaard and Engel 2018
Lactobacillus apis	Native	Apis mellifera	ESL0185	GCA_003150935.1	MRS + fructose + L-cysteine	anaerobic	35°C		Ellegaard and Engel 2018
Lactobacillus helsingborgensis	Native	Apis mellifera	ESL0183	GCA_003173695.1	MRS + fructose + L-cysteine	anaerobic	35°C		Ellegaard and Engel 2018
Lactobacillus melliventris	Native	Apis mellifera	ESL0184	GCA_003202825.1	MRS + fructose + L-cysteine	anaerobic	35°C		Ellegaard and Engel 2018
Lactobacillus kullabergensis	Native	Apis mellifera	ESL0186	GCA_003151025.1	MRS + fructose + L-cysteine	anaerobic	35°C		Ellegaard and Engel 2018
Bombilactobacillus mellis	Native	Apis mellifera	ESL0294	ASM1334692v1	MRS + fructose + L-cysteine	anaerobic	35°C		Ellegaard et al 2020
Commensalibacter melissae	Native	Apis mellifera	ESL0284	GCA_003202795.1	MRS + fructose + L-cysteine	anaerobic	35°C		Ellegaard and Engel 2018
Frischella perrara	Native	Apis mellifera	ESL0034	GCA_000807275	TYG / BHI	anaerobic	35°C	PEB0191	Engel et al. 2013
Lactobacillus panisapium	Other bee species	Apis cerana	ESL1042	TBD	MRS + fructose + L-cysteine	anaerobe	35°C	ESL0411	Ellegaard and Engel 2018	Re-sequenced of strain ESL0411
Lactobacillus bombicola	Other bee species	Bombus pascuorum	ESL0230	ASM369280v1	MRS + fructose + L-cysteine	anaerobe	35°C		Ellegaard et al 2019
Uncultured Acetobacteraceae	Other bee species	Melipona lateralis	ESL0710	TBD	MRS + fructose + L-cysteine	5%CO2	35°C		Sarton-Lohéac G et al 2023	Strain provided by Carlos Gustavo Nunes da Silva
Apibacter adventoris	Other bee species	Apis cerana	ESL0404	GCF_019469245.1	BHI	5%CO2	35°C		Ellegaard et al 2020
Apibacter adventoris	Other bee species	Apis cerana	ESL0432	ASM1946922v1	BHI	5%CO2	35°C		Ellegaard et al 2020
Lactobacillus sp.	Other bee species	Lactobacillus bohemicus	ESL0228	GCA_003692825.1	MRS + fructose + L-cysteine	anaerobic	35°C		Ellegaard et al 2019
Lactobacillus sp.	Other bee species	Melipona seminigra	ESL0680	ASM2939285v1	MRS + fructose + L-cysteine	anaerobic	35°C		Sarton-Lohéac G et al 2023
Lactobacillus panisapium	Other bee species	Apis cerana	ESL1044	TBD	MRS + fructose + L-cysteine	anaerobic	35°C	ESL0416	Ellegaard and Engel 2018	Re-sequenced of strain ESL0416
Lactobacillus mellis	Other bee species	Apis cerana	ESL0449	ASM1334690v1	MRS + fructose + L-cysteine	anaerobic	35°C		Ellegaard et al 2020
Bifidobacterium asteroides	Other bee species	Apis cerana	ESL0447	ASM1946942v1	MRS + fructose + L-cysteine	anaerobic	35°C		Ellegaard et al 2020
Gilliamella sp.	Other bee species	Bombus terrestris	ESL0232	ASM1334688v1	BHI	5%CO2	35°C		Ellegaard et al 2020
Lactobacillus sp.	Other bee species	Melipona interrupta	ESL0679	GCA_029433515.1	MRS + fructose + L-cysteine	anaerobic	35°C		Sarton-Lohéac G et al 2023
Lactobacillus sp.	Other bee species	Melipona interrupta	ESL0954	TBD	MRS + fructose + L-cysteine	anaerobic	35°C		Sarton-Lohéac G et al 2023
Gilliamella sp.	Other bee species	Frieseomelitta varia	ESL0721	GCA_029433365.1	BHI	5%CO2	35°C		Sarton-Lohéac G et al 2023
Gilliamella sp.	Other bee species	Apis cerana	ESL0405	ASM1946920v1	BHI	5%CO2	35°C		Ellegaard et al 2020
Gilliamella sp.	Other bee species	Apis cerana	ESL0441	ASM1946918v1	BHI	5%CO2	35°C		Ellegaard et al 2020
Lactobacillus sp.	Other bee species	Frieseomelitta varia	ESL0684	GCA_029392675.1	MRS + fructose + L-cysteine	anaerobic	35°C		Sarton-Lohéac G et al 2023
Snodgrassella sp.	Other bee species	Frieseomelitta varia	ESL0693	GCA_029433475.1	BHI	5%CO2	35°C		Sarton-Lohéac G et al 2023
Gilliamella sp.	Other bee species	Apis cerana	ESL0443	ASM1946916v1	BHI	5%CO2	35°C		Ellegaard et al 2020
Gilliamella sp.	Other bee species	Bombus pascuorum	ESL0253	ASM1334496v1	BHI	5%CO2	35°C		Ellegaard et al 2020
Snodgrassella sp.	Other bee species	Bombus pascuorum	ESL0254	ASM1334498v1	BHI	5%CO2	35°C		Ellegaard et al 2020
Enterobacter ludwigii	Oportunistic bee colonizers	Apis mellifera	ESL0936	TBD	BHI	aerobic	35°C		This study	Strain provided by Konstantin Schmidt
Pantoea agglomerans	Oportunistic bee colonizers	Apis mellifera	ESL0941	TBD	BHI	aerobic	35°C		This study	Strain provided by Konstantin Schmidt
Pantoea sp.	Oportunistic bee colonizers	Apis mellifera	ESL0947	TBD	BHI	aerobic	35°C		This study	Strain provided by Konstantin Schmidt
Serratia	Oportunistic bee colonizers	Apis mellifera	ESL0497	TBD	LB	aerobic	35°C		This study	Strain provided by Konstantin Schmidt
Klebsiella oxytoca	Oportunistic bee colonizers	Apis mellifera	ESL0937	TBD	LB	aerobic	35°C		This study	Strain provided by Konstantin Schmidt
Escherichia coli	Oportunistic bee colonizers	Apis mellifera	ESL0935	TBD	LB	aerobic	35°C		This study	Strain provided by Konstantin Schmidt
Tatumella terrea	Oportunistic bee colonizers	Apis mellifera	ESL0940	TBD	BHI	aerobic	35°C		This study	Strain provided by Konstantin Schmidt
Hafnia alvei	Oportunistic bee colonizers	Apis mellifera	BBC03-29	TBD	LB	aerobic	35°C		This study	Strain provided by Philipp Engel
Lactobacillus kunkei	Oportunistic bee colonizers	Apis mellifera	ESL0165	TBD	MRS + fructose + L-cysteine	aerobic	35°C		This study	Strain provided by Lucie Kesner
Proteus sp.	Oportunistic bee colonizers	Apis mellifera	ESL0899	TBD	LB	aerobic	35°C		This study	Strain provided by Konstantin Schmidt
Klebsiella aerogenes	Oportunistic bee colonizers	Apis mellifera	ESL0943	TBD	LB	aerobic	35°C		This study	Strain provided by Konstantin Schmidt
Janthinobacterium sp.	Other microbiomes	Salmo trutta	ESL0601	TBD	TSA	aerobic	30°C		This study	Strain provided by Lucie Kesner
Burkholderia sp.	Other microbiomes	soil	ESL0616	TBD	TSA	aerobic	30°C		This study	Strain provided by Lucie Kesner
Flavobacterium sp.	Other microbiomes	Salmo trutta	ESL0602	TBD	TSA	aerobic	30°C		This study	Strain provided by Lucie Kesner
Escherichia coli	Other microbiomes	human gut	ESL0944	CP007799.1	LB	aerobic	30°C	Nissle 1917	M Reister, et al.	Yolanda Schaerli
Pseudomonas aeruginosa	Other microbiomes	soil	ESL0607	TBD	TSA	aerobic	30°C		This study	Strain provided by Lucie Kesner
Leifsonia sp.	Other microbiomes	soil	ESL0610	TBD	TSA	aerobic	30°C		This study	Strain provided by Lucie Kesner
Brevibacillus sp.	Other microbiomes	soil	ESL0611	TBD	TSA	aerobic	30°C		This study	Strain provided by Lucie Kesner
Pseudomonas protegens	Other microbiomes	Nicotiana glutinosa	ESL1027	LS999205.1	TSA	aerobic	30°C	CHAO	Ramette et al 2011	Strain provided by Christoph Keel
Enterococcus faecalis	Other microbiomes	Mus musculus	KB1	CP015410.2	LB	aerobic	35°C		Eberl et al., 2020	Strain provided by Pascale Vonaesch
Limosilactobacillus reuteri	Other microbiomes	Mus musculus	I49	NZ_CP015408.2	MRS + fructose + L-cysteine	anaerobic	35°C		Eberl et al., 2020	Strain provided by Pascale Vonaesch
