## Supplementary File 2 for "Host and microbial factors influence bacterial colonization of the honey bee gut"

### Sheet: Sheet1
Primer_ID	Primer_name	Strain	Organism	Target	Sequence	Product_size	Efficiency	Intercept	LOD in copy number	reference
1715	ESL0937_qF5	ESL0937	Klebsiella oxytoca	Specific to Klebsiella oxytoca. Strain ESL0937. Target: Porin	TACGTTGATTTTAACTGGTCGCA	120	1.86	34.58	22.8	This study
1716	ESL0937_qR5			Specific to Klebsiella oxytoca. Strain ESL0937. Target: Porin	GTATTCAAGATAGGTCACCGC
1727	497_Fq1	ESL0497	Serratia spp.	Specific to Serratia. Strain ESL0497. Target: UDP-N-acetylglucosamine--peptide N-acetylglucosaminyltransferase GtfA subunit	CAACCTGGGTAAAATGGGCG	87	1.984	37.68	2841.21	This study
1728	497_Rq1			Specific to Serratia. Strain ESL0497. Target: UDP-N-acetylglucosamine--peptide N-acetylglucosaminyltransferase GtfA subunit	ATGCACAAGACCTGGTTGCT
1695	ESL0940_qF1	ESL0940	Tatumella terrea	Specific to Tatumella terrea_Strain: ESL0940. Target: 16S rDNA	GAGGCTGTTCCTTGAGGAG	92	1.897	34.0535	297.431	This study
1696	ESL0940_qR1				GAGTTCCCGAAGGCACCAAC
1705	ESL0936_qF1	ESL0936	Enterobacter ludwigii	Specific to Enterobacter ludwigii. Strain ESL0936. Target: alcohol dehydrogenase catalytic domain-containing protein	GATGCGCAGACGGAAAACG	96	1.953	32.7	237.532	This study
1706	ESL0936_qR1				GCAATAACGCTGAAACCGCG
1685	ESL0165_qF1	ESL0165	Apilactobacillus kunkei	Specific to Lactobacillus kunkei strain ESL0165. Target: 16S rDNA	GATTTTTGGATTCGGAGCGAG	115	2.039	31.76	237.945	This study
1686	ESL0165_qR1				CGGTTCCAACTAATTATGCGGT
1729	C0329_Fq1	BBC03-29	Hafnia alvei	Specific to Hafnia alvei, strain BBC03-29. Target: HABBC0329_00004 Bifunctional protein PaaZ	TAAAGAGCGAGCGATCCACC	70	1.907	35.4	95.8305	This study
1728	C0329_Rq1				TTCAGCCAGCGGTAAACCAT
1731	899_Fq1	ESL0899	Proteus sp	Specific to Proteus sp, strain: ESL0899. Target: PR0899_00125 hypothetical protein	ATGGCTATTTTAGTTCGCGGCT	70	1.865	41.13	3817.88	This study
1732	899_Rq1				CTAATAACTGACCCGCTGTGG
1751	404_Fq2	ESL0404	Apibacter	Specific to Apibacter, strain:ESL0404. Target: Ga0307799_111835	GCCTGGTGTGCAGCTTTTG	190	1.843	38.54	1540	This study
1752	404_Rq2				CAACGTGACCTTGGCTTCCA
1665	680_Fq1	ESL0680	Lactobacillus sp.	Specific to ESL0680.Target: Aminoglycoside N(6')-acetyltransferase type 1	GAAAGCATTCGCGCAGACAC	101	1.927	35.21	7320	This study
1666	680_Rq1				TCGTGTGGGCTCGTCATTTC
1651	232_Fq1	ESL0232	Gilliamella sp.	Specific to ESL0232. CbrC family protein	TCTGCCCATGGTGTATTGCC	102	1.88	35.73	6260	This study
1652	232_Rq1				CGTCTAACATTTCGGATGGCAC
1671	721_Fq1	ESL0721	Gilliamella sp.	Specific to ESL0721. ESL0721_00029 Transcription-repair-coupling factor	TAGGGCAGTTAGTGGGCTCT	104	1.886	41.64	2310	This study
1672	721_Rq1				GGTCGTCTGCTGCATATCGT
1806	943_Fq4	ESL0943	Klebsiella aerogenes	Specific to ESL0943, Target: KA0943_00029 Putative pyruvyl transferase EpsO	ATGCTGTTTGCTCTCGGTCA	90	1.879	36.57	460.114	This study
1807	943_Rq4				GGAACACCTTTCGTCCATGC
1735	941_Fq1	ESL0941	Pantoea agglomerans	Specific to ESL0941; Target: PAG0941_00010 Curli production assembly/transport component CsgG	TTGCTGGAGGGTGAAATCGG	145	1.87	38.19	2038.12	This study
1736	941_Rq1				TTTGCGCCTCTGCTTTGTTC
1779	610_Fq1	ESL0610	Leifsonia sp.	LE610_00003 hypothetical protein	GTGACCAGGATGAACGACCA	116	1.855	37.65	666.792	This study
1780	610_Rq1				CACTTGTCGAACGTGGTGC
1814	607_Fq2	ESL0607	Pseudomonas aeruginosa	PA607_00012 hypothetical protein	CCAGGCGATGCACTTCATTC	73	1.888	36.32	369.846	This study
1815	607_Rq2				CAACAGCCCATAGAGCCAGG
1765	611_Fq1	ESL0611	Brevibacillus sp.	BR611_00005 hypothetical protein	CATGGCAGGTAAATGCTGGC	181	1.86	35.47	645.036	This study
1766	611_Rq1				CTGCGGGCGTAAACACTTTC
1763	1027_Fq1	ESL1027	Pseudomonas protegens	WP_011058953.1	GTACCAGCGGGAGTATCAGC	78	1.849	36.14	5613.05	This study
1764	1027_Rq1				CGTCGAACTCCTCGTAGAGC
1773	616_Fq1	ESL0616	Burkholderia sp.	BU616_00115 hypothetical protein	ATGAGTGGTGTGTCAGCGAG	81	1.884	37.18	326.562	This study
1774	616_Rq1				GAAACCGCCAAGGTCCCTAA
1781	602_Fq1	ESL0602	Flavobacterium sp.	FL602_00001 hypothetical protein	CCAATGAAATTCTTCCGGGTCA	126	1.898	34.9	45461.3	This study
1782	602_Rq1				TGGTTCCTGTGAAGTCCCCT
1753	432_Fq2	ESL0432	Apibacter adventoris	Ga0312307_111803	AAAGAAGGAAAAGGAGCCGGA	82	1.885	39.37	23692.9	This study
1754	432_Rq2				CTGCATCAGCAAATAACAGCCA
1749	228_Fq1	ESL0228	Lactobacillus sp.	Ga0226852_1026	GAGTCTGCATTGGGTGGACA	92	1.909	40.16	2607.48	This study
1750	228_Rq1				CCCACTACTTTGTCGGGCTT
1757	254_Fq3	ESL0254	Gilliamella sp.	Ga0227302_101125	CGATAAGTGGCAAGGCGGTA	70	1.859	36.15	1003.33	This study
1758	254_Rq3				TCTGATTCGCGAACTTTATCGAC
1717	253_Fq1	ESL0253	Snodgrassella sp.	Hypothetical protein WP_100114179.1	TTACCGGAGGCGGAGGAATA	70	1.869	41.13	1490	This study
1718	253_Rq1				TGACGTGAACCATCTCTGGC
1759	I49_Fq1	I49	Limosilactobacillus reuteri	WP_011953513.1	AATGTTGCCAGTTTGGGCTG	96	1.89	35.72	33400	This study
1760	I49_Rq1				TTTGCCCTGCTCCTCACTTT
1761	KB1_Fq1	KB1	Enterococcus faecalis	WP_002362893.1	AACTCCGTTGCCAGCTGTTT	87	1.893	36.33	3500	This study
1762	KB1_Rq1				CGGAAAATCACCCACTCAGGA
1681	405_Fq1	ESL0405	Gilliamella sp.	Specific to ESL0405. "Ga0307800_111115. zinc metallopeptidase "	ATTGAAGATCGCCGCTCACA	102	1.946	39.49	4220	This study
1682	405_Rq1				ACCGGCAACGATAACAACCA
1663	679_Fq1	ESL0679	Lactobacillus sp.	Specific to ESL0679. DUF1542 domain-containing protein	AGTTGGGGTGATAACTGGGC	99	1.86	39.73	1830	This study
1664	679_Rq1				GCCCGTTACTGTAAATGAGCC
1655	441_Fq1	ESL0441	Gilliamella sp.	Specific to ESL0441. WP_220216319.1	ACGCAAATTTATGGGGGAAATGT	90	1.869	36.7	1580	This study
1656	441_Rq1				TGCCACTCATTTTCAATTTGTCCT
1669	693_Fq1	ESL0693	Snodgrassella sp.	Specific to ESL0693. ESL0693_00058 DNA replication and repair protein RecF	ACTGCAACAATCAATCGGACAG	94	1.964	36.73	2210	This study
1670	693_Rq1				GGCGTGGTTTTGCTCTTCTG
1767	944_Fq1	ESL0944	Escherichia coli	AMP E NP_414653.1	GTTCTTTCGGCGGGTGAAAC	70	1.89	35.92	3100	This study
1768	944_Rq1				CACGCCCATCGCAATAATGG
1667	684_Fq1	ESL0684	Lactobacillus sp.	Specific to ESL0684.S-layer protein. ESL0684_00151	AACTCAACGCCAGCTAAGGT	108	1.864	35.57	963	This study
1668	684_Rq1				ACGCAATCCTTCCAAACCCT
1657	443_Fq1	ESL0443	Gilliamella sp.	Specific to ESL0443. WP_220225279.1 aminotransferase class I/II-fold pyridoxal phosphate-dependent enzyme	TTGCTGCTCTTGAAGGTGGT	90	1.861	40.03	181	This study
1658	443_Rq1				CGGCAAATGTGATGGCTTGT
1649	230_Fq1	ESL0230	Lactobacillus bombicola	Specific to ESL0230. aminotransferase class V-fold PLP-dependent enzyme [Lactobacillus sp. ESL0230]	TGGGTATAACTGGGATTGGCG	109	1.866	38.73	83.6808	This study
1650	230_Rq1				CCCTTGGGCTGAACCAGTAA
1812	601_Fq2	ESL0601	Janthinobacterium sp.	JA601_00008 hypothetical protein	GACTTTGCCGTGTTCGTGTC	116	1.808	36.63	520.538	This study
1813	601_Rq2				TTGTCCGCTTGCCACACATA
1775	710_Fq1	ESL0710	Uncultured Acetobacteraceae	AC710_00010 hypothetical protein	AGTGTTGGGACTTGTCGTCC	175	1.862	37.27	23.8715	This study
1776	710_Rq1				CCCGCTGAGCATTTGTGAAA
1737	935_Fq1	ESL0935	Escherichia coli	EC0935_00009 Acetaldehyde dehydrogenase	TGGTCGGCATTGATCCTCAG	100	1.85164	35.2885	5952.79	This study
1738	935_Rq1				TCAGGCATGTTCATCAGCCC
1816	947_Fq2	ESL0947	Pantoea sp.	PA947_00026 hypothetical protein	GCGTGCCTCAGTATGAAAGC	88	1.9783	31.0931	263.271	This study
1817	947_Rq2				CGAAGATGCTCCAGAGTCGT
1659	447_Fq1	ESL0447	Bifidobacterium asteroides	Specific to ESL0447. TetR family transcriptional regulator.WP_220236584.1	GGTCGCAGATGCTTGGTTTG	100	1.95131	37.5631	76618.2	This study
1660	447_Rq1				GTGGGACCGATGATACGAGC
1755	449_Fq2	ESL0449	Gilliamella sp.	Ga0326456_11132	TTGGGGGTAGCAACCTTTGG	89	2.18921	36.325	22649.3	This study
1756	449_Rq2				TGCCAAGTCAAATGTGGGGA
1854	954_Fq1	ESL0954	Lactobacillus sp.	original strain: 786. L954_00177 hypothetical protein	CGATGCTGGTAACGTTGATG	78	1.908	36.79	9355.09	This study
1855	954_Rq1				GCACGTTTCTTGCTGGTCTT
1856	1042_Fq1	ESL1042	Lactobacillus panisapium	Original strain: 411. L1042_00844 hypothetical protein	AGGCCAAGAGCAGATGATTG	138	2.03	35.03	397	This study
1857	1042_Rq1				ACGTGTTGAGCATAGCACCA
1858	1044_Fq1	ESL1044	Lactobacillus panisapium	Original strain 416. L1044_00121 Sucrose-6-phosphate hydrolase	GGCTGCTTTTCTGGTAGTGC	123	1.88	39.2	229.88	This study
1859	1044_Rq1				GATTCCGTCTTCGCTTTCAG
1842	183_Fq1	ESL0183	Lactobacillus helsingborgensis	Ga0133561_11166	ATCAAACCCCGCTAACCACT	138	1.91071	35.6564	588.252	This study
1843	183_Rq1				CTTTAAGGTCGGTGCCATCGT
1844	184_Fq1	ESL0184	Lactobacillus melliventris	Ga0133562_1118	ATTGCCACTGCTTTGTTATCTCT	199	1.88792	34.9555	57.294	This study
1845	184_Rq1				TCGCATCTCTTGCACCTACAC
1846	185_Fq1	ESL0185	Lactobacillus apis	Ga0133563_11455	ACCTGCCCCTATTGAAAGGC	88	1.8871	35.7861	62.1901	This study
1847	185_Rq1				ACGTACATCGATACCAGAGGGA
1848	186_Fq1	ESL0186	Lactobacillus kullabergensis	Ga0133564_11197	TCTAACTACCGTTGGCGCAG	147	1.90019	35.2169	440.548	This study
1849	186_Rq1				GCAGGATAGACCCTACCGGA
255	34_Fq1	PEB0191	Frischella perrara	16S rRNA, JX8783306	GGAAGTTATGTGTGGGATAAGC	185	1.987	36.0543	1000	kesnerova et al 2017 https://doi.org/10.1371/journal.pbio.2003467
256	34_Rq1				CTATTCTCAGGTTGAGCCCG
1852	284_Fq1	ESL0284	Commensalibacter melissae	QGT67820.1	GTGGCAAGAAACTCTGCTGC	71	1.965	36.3133	2830	This study
1853	284_Rq1				TCGGATAAAGTAATCAACAACGCC
1840	198_Fq1	ESL0198	Bifidobacterium asteroides	Ga0133551_10217	GCCGATCCTAAGCAAATGGC	117	1.92	34.8054	554	This study
1841	198_Rq1				TGCAACTAGCTCTTGGAGGC
142	294_Fq1	ESL0294	Bombilactobacillus mellis	16S rRNA, DQ837632	AGTCGAGCGCGGGAAGTCA	169	1.97	36.3757	5000	kesnerova et al 2017 https://doi.org/10.1371/journal.pbio.2003467
143	294_Rq1				AGCCGTCTTTCAACCAGCACT
1834	177_Fq1	ESL0177	Gilliamella sp.	Ga0133557_10396	GTTGGTGCAGTAAGCGGAGA	132	1.91	33.9625	437	This study
1835	177_Rq1				CAGACCGGATGCCAGTTGAG
1832	178_Fq1	ESL0178	Gilliamella sp.	Ga0133559_10424, glycoside hydrolase family 28 protein	GGCATCGCCTTCATTTTCCC	82	1.865	36.3702	3030	This study
1833	178_Rq1				AGCGCCGTAGTCTCTGACAT
1725	145_Fq1	WKB2	Snodgrassella alvi	LexA transcriptiona regulator AHN27859.1	GCAGCAGTATGGAGCCTGTT	104	1.858	40.1404	18700	This study
1726	145_Rq1				GCTGCCCTGTTTAATCGCAT
1830	169_Fq1	ESL0169	Gilliamella apis	Ga0133555_104378	TATCTTTGTCTGGCGGTGGT	167	1.851	36.6378	287	This study
1831	169_Rq1				AGCAAGGCCAAGTGCAAGAA
1838	197_Fq1	ESL0197	Bifidobacterium indicum	Ga0056940_00064; hypothetical protein	GTTATACGTGTGCCCCCACC	81	1.9531	43.39	3070	This study
1839	197_Rq1				AGATCAAGTCGGGCCGTAGT
525	24_Fq1	PEB0122	Bartonella apis	16S rRNA, KP987885	GTGGGAATCTACCTATTTCTACG	103	1.962	37.0482	1000	kesnerova et al 2017 https://doi.org/10.1371/journal.pbio.2003467
526	24_Rq1				AACGCGGGCTCATCTATCTC
356	univ_F	-	Universal. Bacteria	universal bacterial 16S rRNA gene	AGGATTAGATACCCTGGTAGTCC	60,62	1.97114	36.9411	1000	kesnerova et al 2017 https://doi.org/10.1371/journal.pbio.2003467
772	univ_R				YCGTACTCCCCAGGCGG
1878	apidaecin1_Fq1	-	Apis mellifera	apidaecin1	GTAGGTCGAGTAGGCGGATCT	82	1.93689	43.9874	6141.62	Michael Simone, Jay D. Evans, Marla Spivak, RESIN COLLECTION AND SOCIAL IMMUNITY IN HONEY BEES, Evolution, Volume 63, Issue 11, 1 November 2009, Pages 3016–3022
1879	apidaecin1_Rq1				TTTTGCCTTAGCAATTCTTGTTG
1880	IRP30_Fq1	-	Apis mellifera	Immune Responsive Protein 30	TTGTGAGCGATGTCCCAAACTT	188	1.66641	42.277	1185.76	Emery et al 2017 https://doi.org/10.1111/mec.14058
1881	IRP30_Rq1				GCCGGTCTCGGCAAATTAAAAG
1860	Abaecin_Fq1	-	Apis mellifera	Abaecin	TCGGATTGAATGGTCCCTGAC	118	1.92001	36.8165	30.404	Emery O, Schmidt K, Engel P. 2017 Immune system stimulation by the gut symbiont Frischella perrara in the honey bee (Apis mellifera). Mol. Ecol. 26, 2576-2590.
1861	Abaecin_Rq1				ATCTTCGCACTACTCGCCAC
1862	Hymenoptaecin_Fq1	-	Apis mellifera	Hymenoptaecin	GTCGTCCATCCTTGGACATT	100	1.85437	37.1939	3162.02	Lourenço AP, Guidugli-Lazzarini KR, Freitas FCP, Bitondi MMG, Simões ZLP. 2013 Bacterial infection activates the immune system response and dysregulates microRNA expression in honey bees. Insect. Biochem. Mol. Biol. 43, 474-482
1863	Hymenoptaecin_Rq1				TTTCCCAAACTCGAATCCTG
1864	RPS18_Fq1	-	Apis mellifera	Ribosomal Protein S18	AGGTGTTGGTCGTCGTTAT	100	1.98292	43.5915	8877.98	Leonard SP et al.. 2020 Engineered symbionts activate honey bee immunity and limit pathogens. Science 367, 573-576
1865	RPS18_Rq1				CATTCTCCAGCACGCTTAT
1866	Defensin-1_Fq1	-	Apis mellifera	Defensin-1	TGCGCTGCTAACTGTCTCAG	120	1.91758	37.6968	30.404	Jay D. Evans, Beepath: An ordered quantitative-PCR array for exploring honey bee immunity and disease, Journal of Invertebrate Pathology, Volume 93, Issue 2, 2006, Pages 135-139, ISSN 0022-2011, https://doi.org/10.1016/j.jip.2006.04.004.
1867	Defensin-1_Rq1				AATGGCACTTAACCGAAACG
1868	Defensin-2_Fq1	-	Apis mellifera	Defensin-2	GCAACTACCGCCTTTACGTC	100	1.88028	35.3728	84.5232	Jay D. Evans, Beepath: An ordered quantitative-PCR array for exploring honey bee immunity and disease, Journal of Invertebrate Pathology, Volume 93, Issue 2, 2006, Pages 135-139, ISSN 0022-2011, https://doi.org/10.1016/j.jip.2006.04.004.
1869	Defensin-2_Rq1				GGGTAACGTGCGACGTTTTA
1870	Lysozyme_Fq1	-	Apis mellifera	Lysozyme	ACACGGTTGGTCACTGGTCC	100	1.9461	33.0207	12648.1	Daisley et al 2020. Lactobacillus spp. attenuate antibiotic-induced immune and microbiota dysregulation in honey bee.
1871	Lysozyme_Rq1				GTCCCACGCTTTGAATCCCT
113	actin_F	-	Apis mellifera	actin, AB023025	TGCCAACACTGTCCTTTCTG	156	2.00111	36.7192	10	Zufelato et al, 2004 10.1016/j.ibmb.2004.08.005
114	actin_R				AGAATTGACCCACCAATCCA
