## Supplementary File 5 for "Host and microbial factors influence bacterial colonization of the honey bee gut"

### Sheet: 03_Data_qPCR_ddt_normtoMD
	Sample.Name	Strain	Group	CT_Abaecin	CT_Apidaecin1	CT_Defensin2	CT_Defensin1	CT_Hymenoptaecin	CT_IRP30	CT_Lysozyme	CT_RPS18	dCtapidaecin1	dCtAbaecin	dCtDefensin2	dCtDefensin1	dCtHymenoptaecin	dCtIRP30	dCtLysozyme	ddCtapidaecin1	ddCtAbaecin	ddCtDefensin2	ddCtDefensin1	ddCtHymenoptaecin	ddCtIRP30	ddCtLysozyme	Category
1	1_A1	SC	SC	20.2293	22.8503	40	23.0977	28.7977	32.599	18.6847	20.405	0.198551	1.12142	1.26274958648242e-06	0.168599	0.0056214	0.000213423	2.76465	11.5305	2.07644	0.555084	3.94937	5.85676	5.23351	1.81281	Native community
2	100_E3_3	KB1	Invader	21.3433	23.7117	40	24.5407	23.9537	32.2663	17.7863	19.7123	0.0710678	0.345093	7.81274754888918e-07	0.0410811	0.0729218	0.000166291	3.12204	4.12713	0.63898	0.343436	0.962309	75.975	4.07776	2.04716	Other microbiomes
3	100-E1-10	KB1	Invader	22.1233	25.4883	27.1907	23.916	24.9415	32.6003	18.3553	21.043	0.0529192	0.494243	0.0141048	0.14965	0.0901103	0.000331815	4.89747	3.07318	0.915149	6200.25	3.50549	93.8831	8.1367	3.21133	Other microbiomes
4	100-E1-6	KB1	Invader	23.3213	25.9357	26.6503	24.66	24.065	40	18.6253	20.6753	0.0308747	0.177986	0.0158981	0.0717603	0.123367	1.52298517944003e-06	3.35947	1.79299	0.329562	6988.55	1.68096	128.532	0.0373464	2.20285	Other microbiomes
5	100-E2-5	KB1	Invader	21.615	24.835	29.008	26.3267	29.678	40	18.722	27.4017	5.45715	43.5883	0.328432	2.03547	0.245297	0.000161259	169.131	316.914	80.7089	144373	47.68	255.568	3.95436	110.902	Other microbiomes
6	100-E2-6	KB1	Invader	19.9657	20.601	40	20.9927	20.4475	30.3087	18.9283	20.8357	1.16783	1.76389	1.7020049536818e-06	0.901406	1.27078	0.00140716	3.08778	67.8196	3.26606	0.748173	21.1151	1323.99	34.5061	2.02469	Other microbiomes
7	100-E2-7	KB1	Invader	23.4303	24.4927	40	27.257	26.8477	40	21.597	22.5007	0.26794	0.545286	5.39729011084423e-06	0.043084	0.0683167	5.39729011084423e-06	1.70603	15.5601	1.00966	2.37256	1.00922	71.1771	0.132351	1.11867	Other microbiomes
8	145_SC3_10	ESL0145	Native	22.815	26.8213	28.8672	26.5912	22.3779	40	18.944	20.4742	0.0150504	0.217186	0.00297483	0.017523	0.308745	1.32477089206187e-06	2.47071	0.874024	0.402146	1307.68	0.410468	321.671	0.0324858	1.62007	Native
9	145_SC3_7	ESL0145	Native	20.754	24.051	25.8683	24.234	22.756	28.7155	19.8257	20.7373	0.111827	0.989187	0.0285374	0.099084	0.287591	0.00396582	1.71412	6.49417	1.8316	12544.6	2.321	299.633	97.249	1.12397	Native
10	145_SC4_10	ESL0145	Native	21.9967	23.64	25.1487	24.2558	22.2236	32.6673	19.5763	20.4784	0.123658	0.371412	0.0392736	0.0822974	0.340482	0.000214179	1.70445	7.1812	0.687713	17264	1.92778	354.738	5.25205	1.11763	Native
11	145_SC4_8	ESL0145	Native	21.8818	23.8404	27.9013	22.8636	28.258	30.2316	21.1954	20.6757	0.123404	0.45532	0.00668162	0.2354	0.0092705	0.0013286	0.735505	7.16646	0.84308	2937.13	5.51416	9.65865	32.5798	0.48228	Native
12	145_SC4_9	ESL0145	Native	19.7067	20.5813	28.8282	22.5527	27.9918	28.3389	19.1204	20.6161	1.02324	1.80978	0.00337205	0.277931	0.0105313	0.00473352	2.42086	59.4231	3.35102	1482.3	6.51042	10.9722	116.074	1.58739	Native
13	16-A1-1	ESL0497	Invader	20.9057	23.899	40	26.02	26.2717	40	18.77	19.8623	0.0693351	0.506317	8.66878617322031e-07	0.0170589	0.0191247	8.66878617322031e-07	1.90731	4.02651	0.937506	0.381066	0.399598	19.9255	0.0212574	1.25065	Opportunistic colonizers
14	16-A1-2	ESL0497	Invader	22.3257	25.1353	40	24.7403	26.1593	40	17.977	20.4857	0.046232	0.30111	1.33536602120024e-06	0.0600287	0.0301186	1.33536602120024e-06	4.40574	2.68484	0.557542	0.587005	1.40615	31.3796	0.0327456	2.8889	Opportunistic colonizers
15	16-A1-3	ESL0497	Invader	21.9227	28.8803	40	27.2827	27.3373	40	25.143	20.3347	0.00351792	0.35491	1.2026653312991e-06	0.0101163	0.0132592	1.2026653312991e-06	0.0582929	0.204297	0.657157	0.528672	0.236971	13.8143	0.0294915	0.0382233	Opportunistic colonizers
16	16-A1-4	ESL0497	Invader	21.7587	29.0723	40	25.712	26.495	40	18.6007	20.4773	0.00340503	0.433508	1.32767487886968e-06	0.0314031	0.0243559	1.32767487886968e-06	3.03231	0.197741	0.802691	0.583624	0.735604	25.3757	0.032557	1.98832	Opportunistic colonizers
17	16-A1-5	ESL0497	Invader	20.7733	25.39	40	27.723	40	40	19.7653	20.663	0.0439277	0.930556	1.51002095388655e-06	0.00939431	6.53976518118717e-06	1.51002095388655e-06	1.69999	2.55102	1.72304	0.66378	0.220058	0.00681358	0.0370284	1.11471	Opportunistic colonizers
18	16-A3-3	ESL0497	Invader	24.2303	27.2893	40	27.181	25.633	32.6437	18.616	27.4023	1.07757	7.91829	0.000161333	1.15758	2.98109	0.0264363	180.139	62.5779	14.6617	70.9195	27.1159	3105.91	648.267	118.119	Opportunistic colonizers
19	169_SC3_7	ESL0169	Native	22.6849	27.3484	29.1125	25.2299	25.3642	32.3781	17.1252	20.2762	0.00931871	0.207782	0.00218778	0.0378122	0.0432377	0.000227484	6.44026	0.541167	0.384733	961.713	0.885735	45.0481	5.57833	4.22296	Native
20	169_SC3_8	ESL0169	Native	22.7881	25.9221	28.1168	24.4233	23.3937	30.5248	16.6451	19.8408	0.0179426	0.146226	0.00322617	0.048333	0.11154	0.000607858	6.6128	1.04199	0.270755	1418.17	1.13218	116.211	14.9058	4.33609	Native
21	169_SC3_9	ESL0169	Native	22.9565	25.7786	29.041	25.0956	28.9957	32.4101	18.8413	20.8554	0.0385845	0.253958	0.00343472	0.0606062	0.00656922	0.000332432	3.28886	2.24072	0.470233	1509.85	1.41968	6.84427	8.15184	2.15655	Native
22	169_SC4_11	ESL0169	Native	20.5662	23.9062	40	22.7176	22.3575	29.1837	17.953	20.0395	0.0775836	0.709243	9.80176236882563e-07	0.170241	0.239073	0.00176737	3.43289	4.50552	1.31325	0.430869	3.98783	249.083	43.339	2.25099	Native
23	169_SC4_7	ESL0169	Native	22.4013	25.169	26.8043	26.8033	23.783	30.3383	21.189	21.765	0.105344	0.660277	0.0304095	0.0357557	0.28771	0.00262524	1.40562	6.11767	1.22258	13367.5	0.837563	299.756	64.3757	0.921685	Native
24	169_SC4_8	ESL0169	Native	22.7796	24.9305	27.788	23.8707	24.1044	30.744	19.422	20.6984	0.0609326	0.257274	0.00734209	0.122783	0.122135	0.00094624	2.12662	3.53855	0.476374	3227.46	2.87615	127.248	23.2035	1.39445	Native
25	18_B2	SC	SC	17.5903	22.3473	40	28.1177	24.6923	30.813	18.307	19.516	0.15383	3.51191	6.81869977169844e-07	0.00339005	0.0409425	0.000397433	2.04349	8.93338	6.50273	0.299739	0.0794107	42.6568	9.74578	1.33994	Native community
26	18_B2_3	SC	SC	25.9193	21.441	40	23.5903	25.8383	32.894	21.3143	21.7637	1.23779	0.0664805	3.23829683768952e-06	0.298889	0.0808244	0.000446104	1.30422	71.8824	0.123097	1.4235	7.00135	84.2084	10.9393	0.855194	Native community
27	183_SC3_10	ESL0183	Native	21.6187	25.3703	29.0213	25.046	24.7817	31.7655	19.1203	19.7993	0.0251421	0.305197	0.00167456	0.0311549	0.0461517	0.000249934	1.49386	1.46008	0.565109	736.11	0.729791	48.0841	6.12883	0.979545	Native
28	183_SC3_7	ESL0183	Native	22.6667	26.7433	28.4937	25.804	25.381	32.509	24.2707	20.7873	0.019492	0.293483	0.00478809	0.0362716	0.0586669	0.000296092	0.127575	1.13196	0.543418	2104.77	0.849647	61.1233	7.26071	0.0836526	Native
29	183_SC3_8	ESL0183	Native	22.7193	25.273	28.737	26.4013	25.661	32.2423	24.4273	22.119	0.124278	0.675966	0.0101808	0.0589407	0.112294	0.000896547	0.255511	7.2172	1.25163	4475.33	1.38066	116.995	21.985	0.167542	Native
30	183_SC4_10	ESL0183	Native	18.9087	25.875	40	25.2257	23.7333	30.573	19.8923	18.9917	0.0105582	1.05564	4.7409077826383e-07	0.0162194	0.0535443	0.000326341	0.587196	0.61315	1.95464	0.208402	0.379932	55.7861	8.00246	0.385031	Native
31	183_SC4_8	ESL0183	Native	21.6303	26.4217	28.4807	26.635	24.192	32.2397	19.631	20.068	0.0149856	0.360902	0.00293451	0.0130143	0.0783999	0.000216752	1.29475	0.870261	0.668253	1289.96	0.304854	81.6825	5.31515	0.848982	Native
32	183_SC4_9	ESL0183	Native	23.1177	26.662	40	24.2433	25.6277	31.9287	24.302	20.0487	0.0126216	0.135067	9.86393525966955e-07	0.0624578	0.0319312	0.000265316	0.0809271	0.732979	0.250092	0.433602	1.46305	33.2682	6.50603	0.0530648	Native
33	184_SC3_10	ESL0184	Native	21.0037	25.658	27.198	40	25.008	40	19.5725	20.908	0.0432648	0.939502	0.0127797	3.29701771956072e-06	0.0795701	1.78951491642126e-06	2.20215	2.51252	1.7396	5617.75	7.72313059499299e-05	82.9017	0.0438821	1.44397	Native
34	184_SC3_7	ESL0184	Native	22.6377	26.4367	27.4987	40	29.666	40	18.4605	20.8533	0.0249379	0.312245	0.00998977	3.17998346632482e-06	0.00433749	1.72297516020047e-06	4.11418	1.44822	0.57816	4391.34	7.44898259255254e-05	4.5191	0.0422505	2.69771	Native
35	184_SC3_8	ESL0184	Native	20.6347	26.266	26.966	24.8997	24.3915	30.52	17.8933	19.6713	0.0127784	0.533441	0.00636922	0.0315348	0.0542597	0.000542283	2.86051	0.742081	0.98773	2799.81	0.738691	56.5315	13.2978	1.87567	Native
36	184_SC4_10	ESL0184	Native	18.218	22.4743	40	23.014	19.669	28.079	20.4807	21.046	0.388941	6.32668	1.96914393517159e-06	0.272226	2.33985	0.00763583	1.39679	22.587	11.7146	0.865603	6.37677	2437.81	187.244	0.915892	Native
37	184_SC4_8	ESL0184	Native	19.7667	24.1373	27.6583	24.94	28.6987	30.5273	19.0647	20.1897	0.0735373	1.31776	0.00564556	0.0432552	0.00523184	0.000772774	1.9445	4.27055	2.43999	2481.7	1.01324	5.45089	18.9498	1.27503	Native
38	184_SC4_9	ESL0184	Native	21.2407	23.1793	27.092	21.797	21.424	25.9657	27.7757	21.6483	0.363416	1.30465	0.022977	0.906386	1.14854	0.0501595	0.0267304	21.1047	2.41571	10100.3	21.2317	1196.63	1230	0.0175274	Native
39	185_SC3_11	ESL0185	Native	21.9885	24.1588	29.018	23.7133	25.1937	30.862	17.9043	20.1857	0.072308	0.3085	0.00219383	0.0970739	0.0454262	0.000611088	3.85176	4.19915	0.571225	964.371	2.27392	47.3282	14.985	2.52564	Native
40	185_SC3_12	ESL0185	Native	19.2838	25.0874	28.8076	24.5805	26.6495	40	18.158	19.805	0.0304275	1.40491	0.00194961	0.0425415	0.0146192	8.33104034344381e-07	2.64737	1.76702	2.60135	857.016	0.996517	15.2313	0.0204292	1.73591	Native
41	185_SC3_13	ESL0185	Native	21.663	26.9642	28.5508	25.4142	24.283	31.8518	17.4293	19.3068	0.00632891	0.215028	0.00164922	0.0176361	0.0463278	0.000167332	3.0338	0.36754	0.39815	724.97	0.41312	48.2675	4.10328	1.9893	Native
42	185_SC3_8	ESL0185	Native	23.3937	26.697	27.996	21.521	28.6013	29.737	26.3637	21.404	0.030215	0.273102	0.010366	0.925563	0.0117578	0.00310111	0.0533047	1.75468	0.505681	4556.71	21.6809	12.2501	76.0448	0.0349525	Native
43	185_SC4_11	ESL0185	Native	16.7285	20.8528	27.95	25.2268	20.7558	27.5037	18.6133	19.3885	0.379801	5.66998	0.00264686	0.0210689	0.429937	0.00360655	1.58124	22.0562	10.4986	1163.52	0.49353	447.938	88.439	1.03684	Native
44	185_SC4_7	ESL0185	Native	21.793	24.5585	40	24.1413	22.454	30.3467	24.6573	20.853	0.086306	0.541623	1.7225771143948e-06	0.113716	0.372183	0.00138714	0.105526	5.01207	1.00288	0.757217	2.66375	387.766	34.0153	0.0691948	Native
45	186_SC3_11	ESL0186	Native	22.6777	27.3005	40	24.5387	24.855	30.631	17.5767	20.1337	0.00875366	0.190231	1.04625552115812e-06	0.0543493	0.0542206	0.000691812	4.53343	0.508353	0.352236	0.459917	1.27311	56.4908	16.9645	2.97263	Native
46	186_SC3_7	ESL0186	Native	22.6877	24.7875	28.1653	25.708	25.4375	31.586	17.7737	19.8753	0.0388661	0.159684	0.00319493	0.021148	0.0322648	0.000298358	3.46366	2.25708	0.295675	1404.44	0.495383	33.6157	7.31628	2.27116	Native
47	186_SC3_8	ESL0186	Native	22.129	26.1743	27.6533	25.5923	23.916	30.064	17.6263	19.905	0.0158449	0.234389	0.00465071	0.0232808	0.0840644	0.000874654	3.84569	0.920162	0.434	2044.38	0.545344	87.5841	21.4481	2.52166	Native
48	186_SC4__9	ESL0186	Native	21.6573	24.338	40	24.099	25.841	28.6957	18.406	20.3063	0.0695647	0.414248	1.17927640357887e-06	0.0814729	0.0328172	0.00298235	3.07503	4.03984	0.767029	0.51839	1.90847	34.1913	73.1327	2.01633	Native
49	186_SC4_10	ESL0186	Native	22.1487	26.02	40	24.175	26.6707	31.2837	20.061	21.5753	0.0529425	0.687977	2.84199083607831e-06	0.179291	0.0430419	0.00119536	2.44769	3.07454	1.27387	1.24929	4.19982	44.8441	29.3125	1.60498	Native
50	186_SC4_7	ESL0186	Native	22.238	26.8445	28.2833	25.511	24.261	31.4893	19.3953	20.5917	0.0160187	0.341658	0.00483702	0.0386824	0.103804	0.000524174	2.02824	0.930255	0.632621	2126.27	0.90612	108.151	12.8537	1.32994	Native
51	19-B1-2	ESL0165	Invader	22.706	26.018	28.332	24.9857	25.902	40	18.9807	21.0923	0.0385208	0.349017	0.00661673	0.076227	0.051343	2.03341107827417e-06	3.48419	2.23702	0.646246	2908.6	1.78559	53.4927	0.0498629	2.28463	Opportunistic colonizers
52	19-B1-7	ESL0165	Invader	21.7813	26.721	40	30.395	25.1537	29.6997	18.5227	19.8447	0.0106072	0.282709	8.56327900137147e-07	0.000934731	0.0377229	0.00107982	2.18464	0.615994	0.52347	0.376428	0.0218957	39.3024	26.479	1.4325	Opportunistic colonizers
53	19-B1-8	ESL0165	Invader	24.6507	27.586	28.3543	26.7403	40	40	19.8977	21.7793	0.0215146	0.153655	0.0104888	0.0376314	1.30275270341845e-05	3.27365412374872e-06	3.04129	1.24942	0.284511	4610.72	0.881499	0.013573	0.0802759	1.99421	Opportunistic colonizers
54	19-B2	ESL0165	Invader	28.41	25.231	40	24.0657	40	40	18.458	19.7703	0.0270446	0.00356756	8.13323893564724e-07	0.0584363	3.76902949323896e-06	8.13323893564724e-07	2.1722	1.57057	0.00660577	0.357524	1.36885	0.00392684	0.0199442	1.42434	Opportunistic colonizers
55	19-B2-2	ESL0165	Invader	21.0513	28.7437	40	20.5327	23.6973	25.2187	18.7727	20.1093	0.00331762	0.540917	1.02875675427767e-06	0.755872	0.10915	0.0289693	2.20367	0.192665	1.00157	0.452225	17.706	113.72	710.379	1.44497	Opportunistic colonizers
56	197_SC3_11	ESL0197	Native	17.6013	22.9053	28.6717	22.5957	20.1503	28.305	18.6047	19.8497	0.132626	4.33467	0.0022096	0.162758	0.830593	0.00284899	2.08744	7.70199	8.02615	971.303	3.81254	865.37	69.8624	1.36876	Native
57	197_SC3_7	ESL0197	Native	20.931	24.37	40	25.8243	25.6647	31.891	19.9647	20.7847	0.0934425	0.908958	1.64288925795743e-06	0.0357242	0.0491614	0.000453587	1.62371	5.4265	1.68304	0.722187	0.836825	51.2198	11.1228	1.06469	Native
58	197_SC3_8	ESL0197	Native	22.7687	25.1687	26.9483	24.593	24.63	30.1285	18.0033	19.8213	0.0291489	0.146223	0.00715417	0.0426494	0.0513747	0.000789285	2.92896	1.69277	0.27075	3144.85	0.999045	53.5258	19.3547	1.92055	Native
59	197_SC3_9	ESL0197	Native	25.1097	40	40	26.0027	29.265	40	22.3005	22.4677	9.24586993311935e-06	0.178451	5.27523453152895e-06	0.0966044	0.0150511	5.27523453152895e-06	1.10386	0.000536937	0.330423	2.31891	2.26292	15.6813	0.129358	0.723815	Native
60	197_SC4_7	ESL0197	Native	23.0253	22.66	40	28.8603	19.7863	27.792	27.8437	22.7083	1.03247	0.813193	6.23289281174125e-06	0.0171229	6.07319	0.0294893	0.0480473	59.9589	1.50572	2.73988	0.401098	6327.47	723.13	0.0315052	Native
61	197_SC4_8	ESL0197	Native	21.3747	27.4133	40	23.85	40	32.094	19.077	20.5953	0.0110243	0.60147	1.440831774859e-06	0.116276	6.27220238073351e-06	0.000345586	2.45348	0.640215	1.11369	0.633366	2.72371	0.00653482	8.4744	1.60878	Native
62	198_SC3_10	ESL0198	Native	21.7717	23.8473	40	23.434	28.9663	29.1723	17.666	19.229	0.0471998	0.190397	5.58863775098092e-07	0.0620326	0.0024509	0.00101568	2.51913	2.74104	0.352542	0.245667	1.45309	2.55352	24.9064	1.65182	Native
63	198_SC3_8	ESL0198	Native	22.3453	27.76	40	25.6313	29.229	32.2395	17.869	19.688	0.0048116	0.176675	7.68207827614545e-07	0.0196559	0.00276672	0.00016658	2.93069	0.279425	0.327134	0.337692	0.460432	2.88256	4.08483	1.92169	Native
64	198_SC3_9	ESL0198	Native	21.91	25.8545	40	22.274	29.153	31.3423	17.9507	20.4433	0.0279443	0.384142	1.29675137788091e-06	0.2981	0.00462225	0.00052369	4.36427	1.62282	0.711284	0.570031	6.98286	4.81578	12.8418	2.8617	Native
65	198_SC4_8	ESL0198	Native	21.1793	25.7127	28.099	23.67	24.43	32.02	18.6843	20.0197	0.0231938	0.469316	0.00369725	0.089512	0.0656972	0.000244084	2.20193	1.34693	0.868994	1625.25	2.09678	68.4479	5.98539	1.44383	Native
66	294_SC3_12	ESL0294	Native	18.4197	23.407	29.0803	21.117	23.2135	26.7367	18.2037	18.7097	0.0447978	1.20825	0.000755298	0.203603	0.0620124	0.00383382	1.34865	2.60155	2.23722	332.016	4.76931	64.6088	94.0123	0.884326	Native
67	294_SC3_13	ESL0294	Native	19.4927	22.6355	40	19.9473	27.552	29.4547	17.3713	19.5493	0.129978	1.03766	6.97807932372054e-07	0.768639	0.00715167	0.00104279	3.62352	7.54824	1.92135	0.306745	18.0051	7.4511	25.5711	2.37599	Native
68	294_SC3_7	ESL0294	Native	23.319	24.9305	40	23.131	25.5893	30.0263	24.7503	20.4583	0.0519886	0.154728	1.31030430551347e-06	0.170843	0.0421045	0.00131748	0.0790984	3.01915	0.286498	0.575988	4.00194	43.8674	32.3071	0.0518657	Native
69	294_SC4_7	ESL0294	Native	22.8193	24.7133	28.82	24.657	25.458	31.2033	20.1093	21.353	0.10843	0.384225	0.00565209	0.112544	0.0793249	0.00108331	2.08579	6.29686	0.711439	2484.57	2.63631	82.6462	26.5648	1.36768	Native
70	294_SC4_8	ESL0294	Native	19.849	24.696	40	25.5575	23.8725	30.9043	18.18	19.0817	0.024432	0.606197	5.04608088160128e-07	0.0138228	0.0519435	0.000276072	1.70402	1.41884	1.12245	0.221817	0.323794	54.1183	6.76979	1.11734	Native
71	294_SC4_9	ESL0294	Native	22.1333	24.0087	28.3023	25.3687	25.046	31.2943	19.0737	20.5667	0.102731	0.359883	0.00469172	0.0418026	0.0629575	0.000589726	2.41702	5.96589	0.666367	2062.4	0.97921	65.5935	14.4612	1.58487	Native
72	31_B3_6	ESL0404	Invader	21.607	25.1525	40	31.195	29.1897	30.36	17.1593	19.338	0.0214035	0.227609	6.02723645426182e-07	0.000394007	0.00228387	0.000480892	3.62495	1.24297	0.421445	0.264947	0.00922946	2.3795	11.7923	2.37692	Other bee species
73	31-B2-3	ESL0404	Invader	19.3177	22.883	40	20.5797	21.4043	29.1147	18.1333	19.4747	0.105043	1.10784	6.62611540622958e-07	0.481639	0.303835	0.00125335	2.20975	6.10017	2.0513	0.291273	11.2822	316.556	30.7343	1.44896	Other bee species
74	31-B2-4	ESL0404	Invader	20.7207	24.8177	40	22.204	27.3633	40	18.3293	19.8047	0.0363596	0.550169	8.3291156867557e-07	0.204682	0.00940693	8.3291156867557e-07	2.39191	2.11152	1.0187	0.366134	4.7946	9.80079	0.0204245	1.5684	Other bee species
75	31-B3-3	ESL0404	Invader	23.4527	28.366	40	31.1893	25.802	40	18.579	20.2747	0.00475049	0.125797	1.15367369987165e-06	0.000734642	0.0329661	1.15367369987165e-06	2.72463	0.275876	0.232927	0.507136	0.0172087	34.3464	0.0282902	1.78657	Other bee species
76	31-B3-4	ESL0404	Invader	22.7223	40	40	29.4183	25.3343	32.8267	18.6697	20.4623	2.45559748700979e-06	0.228949	1.31394228142863e-06	0.00268205	0.0494048	0.000189655	2.88542	0.000142604	0.423927	0.577587	0.062826	51.4734	4.65069	1.89201	Other bee species
77	31-B3-5	ESL0404	Invader	22.0303	27.2	27.434	30.627	24.965	31.3033	19.0723	20.3367	0.0106988	0.33127	0.00730281	0.00111004	0.0574247	0.000499694	2.11143	0.621311	0.613386	3210.19	0.0260023	59.8291	12.2534	1.38449	Other bee species
78	34_SC3_10	ESL0034	Native	22.2203	24.4497	28.057	40	24.7223	30.9803	18.0477	20.006	0.0529775	0.235872	0.00377057	1.81606071279055e-06	0.0543883	0.000497046	3.18228	3.07657	0.436745	1657.48	4.25404873322494e-05	56.6655	12.1885	2.08666	Native
79	34_SC3_12	ESL0034	Native	21.1627	23.174	40	26.1393	22.219	31.9885	17.6003	19.7193	0.101874	0.390033	7.85074734998336e-07	0.0143426	0.213705	0.000202588	3.49933	5.91614	0.722194	0.345106	0.33597	222.653	4.96781	2.29455	Native
80	34_SC3_7	ESL0034	Native	20.5523	21.3227	28.335	24.0167	23.021	29.081	17.802	20.0303	0.425533	0.711405	0.00316261	0.0716813	0.157824	0.00188572	3.73295	24.712	1.31725	1390.23	1.6791	164.432	46.2413	2.44774	Native
81	34_SC3_8	ESL0034	Native	18.85	19.7783	28.522	21.8793	22.0587	27.3915	23.4483	21.026	2.28161	4.13489	0.00553961	0.56883	0.528606	0.0121281	0.23886	132.501	7.65623	2435.12	13.3246	550.738	297.403	0.156624	Native
82	34_SC4_7	ESL0034	Native	18.6917	20.408	28.0403	22.0463	15.1455	27.8833	18.8667	19.1407	0.432624	1.3403	0.00209379	0.146453	11.7799	0.00233451	1.17582	25.1239	2.48173	920.396	3.43059	12273.2	57.2463	0.770999	Native
83	34_SC4_9	ESL0034	Native	20.3197	21.9383	27.754	23.3405	22.7033	30.1287	18.6907	20.2127	0.319529	0.932581	0.00536825	0.126446	0.214896	0.00103511	2.45881	18.556	1.72679	2359.79	2.96196	223.893	25.3828	1.61227	Native
84	35_C1_7	SC	SC	23.8727	26.7423	27.5627	26.924	28.6213	40	20.096	21.4053	0.0293487	0.199987	0.0140106	0.0260272	0.0116231	2.52608275459067e-06	2.16835	1.70437	0.3703	6158.85	0.609676	12.1097	0.0619441	1.42181	Native community
85	4_A3_7	BBC0329	Invader	20.6267	23.642	40	25.425	24.5687	32.5973	19.2237	19.8593	0.0820133	0.606197	8.65077866840141e-07	0.0252309	0.0546238	0.000146379	1.45609	4.76277	1.12245	0.380274	0.591023	56.9109	3.58949	0.954773	Opportunistic colonizers
86	4-A1-11	BBC0329	Invader	22.2957	27.8483	40	31.0577	25.8277	40	17.701	27.0387	0.585492	22.0647	0.000125386	0.0701497	2.11194	0.000125386	249.543	34.0014	40.8554	55.1177	1.64323	2200.36	3.0747	163.628	Opportunistic colonizers
87	4-A1-7	BBC0329	Invader	22.9427	28.1283	40	26.4243	40	32.6777	19.3943	22.2097	0.0199791	0.619926	4.41139588569343e-06	0.0616374	1.69917667115787e-05	0.000706022	5.28136	1.16025	1.14787	1.93918	1.44383	0.0177032	17.3129	3.46305	Opportunistic colonizers
88	4-A2-7	BBC0329	Invader	19.0353	20.3273	40	20.626	25.12	29.194	18.214	20.028	0.820451	1.91084	9.72364123342697e-07	0.673436	0.0431306	0.00174084	2.92204	47.6462	3.53814	0.427435	15.775	44.9364	42.6886	1.91602	Opportunistic colonizers
89	4-A2-8	BBC0329	Invader	23.6377	26.1897	28.2733	30.909	40	32.521	20.009	27.5247	2.41723	12.6239	0.595153	0.106723	0.000452108	0.0313295	84.9973	140.376	23.3746	261620	2.49994	0.471037	768.257	55.7337	Opportunistic colonizers
90	4-A3-9	BBC0329	Invader	24.6317	27.4103	40	40	26.12	40	19.433	27.9783	1.45576	8.87391	0.000240501	0.000353365	3.14947	0.000240501	156.221	84.5406	16.4311	105.72	0.00827743	3281.34	5.89753	102.436	Opportunistic colonizers
91	40_C1_10	ESL1044	Invader	21.2377	24.911	28.2247	24.8067	28.268	29.7137	16.2767	19.842	0.0350381	0.402352	0.00299617	0.0375402	0.0055069	0.00106741	8.22781	2.03477	0.745002	1317.07	0.879365	5.73747	26.1749	5.39507	Other bee species
92	40-C1-1	ESL1044	Invader	23.4847	24.4577	40	30.0913	40	40	18.467	20.819	0.0902051	0.175717	1.68245575942455e-06	0.0021759	7.20090816922049e-06	1.68245575942455e-06	4.01606	5.23849	0.325361	0.73958	0.0509695	0.00750241	0.0412569	2.63338	Other bee species
93	40-C1-3	ESL1044	Invader	23.5273	26.681	40	29.013	27.0057	40	19.717	21.271	0.0279659	0.229498	2.30149063057091e-06	0.0059847	0.0290055	2.30149063057091e-06	2.50576	1.62407	0.424942	1.0117	0.140189	30.2199	0.0564367	1.64306	Other bee species
94	40-C2-6	ESL1044	Invader	21.8523	28.0717	40	28.32	26.507	40	18.6277	20.9113	0.00879136	0.541269	1.79365435404193e-06	0.00746023	0.0316044	1.79365435404193e-06	3.85707	0.510542	1.00223	0.788461	0.174753	32.9276	0.0439836	2.52913	Other bee species
95	40-C3-6	ESL1044	Invader	24.4623	28.423	40	29.8813	40	29.984	19.6773	21.6303	0.0112105	0.157649	2.95242805154849e-06	0.00427458	1.18826589752668e-05	0.003057	3.17227	0.651028	0.291906	1.29784	0.10013	0.0123802	74.9632	2.08009	Other bee species
96	40-C3-7	ESL1044	Invader	23.4297	40	40	40	40	40	19.432	21.8797	6.26780624384537e-06	0.363817	3.50942637135546e-06	6.26780624384537e-06	1.38599711398642e-05	3.50942637135546e-06	4.24971	0.000363991	0.673651	1.54269	0.000146821	0.0144403	0.0860575	2.78659	Other bee species
97	52-C1-10	ESL0947	Invader	22.5107	40	40	23.9727	25.494	30.7327	18.777	21.231	4.08191680277477e-06	0.433979	2.23855624824782e-06	0.163225	0.0719529	0.00137947	4.26565	0.00023705	0.803564	0.984032	3.82348	74.9655	33.8272	2.79704	Opportunistic colonizers
98	52-C1-11	ESL0947	Invader	21.504	40	40	26.0767	25.0083	30.279	17.224	21.2993	4.27055847447382e-06	0.875019	2.34713675546907e-06	0.0424899	0.101293	0.00198085	11.1227	0.000248005	1.6202	1.03176	0.99531	105.534	48.574	7.29329	Opportunistic colonizers
99	52-C1-2	ESL0947	Invader	25.5573	27.0777	26.5027	26.32	25.224	30.3487	23.219	22.6257	0.0526864	0.147725	0.0680623	0.0869456	0.201077	0.0047331	0.704175	3.05967	0.273531	29919.1	2.03666	209.496	116.064	0.461736	Opportunistic colonizers
100	52-C2-2	ESL0947	Invader	21.0487	40	40	29.5273	40	40	19.629	19.9583	1.75972114023686e-06	0.491029	9.26525059846501e-07	0.00178837	4.23286253875106e-06	9.26525059846501e-07	1.21491	0.000102193	0.909199	0.407285	0.0418918	0.00441009	0.0227201	0.796634	Opportunistic colonizers
101	52-C2-3	ESL0947	Invader	20.9667	40	40	30.2347	26.1187	30.994	19.4977	20.463	2.45668005534651e-06	0.719964	1.31454959199489e-06	0.0015641	0.0304551	0.000675854	1.76937	0.000142667	1.3331	0.577854	0.0366385	31.7303	16.5732	1.1602	Opportunistic colonizers
102	52-C3-7	ESL0947	Invader	20.329	26.7237	27.8483	30.8197	25.1493	40	17.4387	20.3843	0.0151283	1.03675	0.00566385	0.00100857	0.0527785	1.24478959192041e-06	5.70433	0.878547	1.91968	2489.74	0.0236254	54.9883	0.0305245	3.7404	Opportunistic colonizers
103	56_D1_6	SC	SC	20.792	24.6957	28.669	31.092	22.9173	40	17.5017	19.114	0.0249654	0.334673	0.00132941	0.000363715	0.0955629	5.16044924033029e-07	2.59367	1.44982	0.619687	584.386	0.00851988	99.5641	0.0126544	1.7007	Native community
104	56-D1-7	SC	SC	21.288	27.455	40	25.557	24.2603	40	20.324	19.9677	0.00708215	0.422618	9.3253852739839e-07	0.0248392	0.0706471	9.3253852739839e-07	0.810071	0.411283	0.782528	0.409929	0.581847	73.6051	0.0228675	0.531173	Native community
105	6_A3_5	ESL0230	Invader	20.3223	25.368	29.175	26.0593	25.3295	31.494	17.2387	19.232	0.017305	0.491029	0.00101592	0.0109565	0.0231847	0.000203596	3.24881	1.00496	0.909199	446.581	0.256651	24.1554	4.99255	2.13028	Other bee species
106	6-A1-1a	ESL0230	Invader	22.6817	25.0195	40	26.107	26.437	30.954	19.1127	21.297	0.0853414	0.405249	2.34334369744424e-06	0.0415821	0.0418713	0.00123866	3.63712	4.95605	0.750367	1.0301	0.974044	43.6244	30.3743	2.3849	Other bee species
107	6-A1-1b	ESL0230	Invader	22.6955	27.681	29.0593	23.6883	24.6485	31.3695	17.6553	20.8267	0.0107626	0.2955	0.00332445	0.150775	0.0944777	0.000670334	6.51835	0.625019	0.547153	1461.38	3.53185	98.4334	16.4378	4.27416	Other bee species
108	6-A1-2	ESL0230	Invader	23.387	27.6407	40	26.497	26.4307	31.288	19.0127	21.0247	0.0125994	0.214165	1.94024015718913e-06	0.0268368	0.0355303	0.000813633	3.28485	0.731688	0.396552	0.852898	0.628642	37.0179	19.9518	2.15392	Other bee species
109	6-A2-1	ESL0230	Invader	21.4587	24.426	40	23.723	25.2097	32.5233	18.2497	20.131	0.0584492	0.420601	1.04432341651304e-06	0.0930316	0.0434871	0.00018601	3.04069	3.39433	0.778793	0.459067	2.17923	45.3078	4.5613	1.99381	Other bee species
110	6-A2-9	ESL0230	Invader	20.8403	23.445	40	30.576	21.6337	28.4127	26.2517	20.767	0.170242	0.953289	1.62289377118404e-06	0.00152597	0.58565	0.00499373	0.0390831	9.8865	1.76513	0.713397	0.0357452	610.171	122.455	0.0256272	Other bee species
111	63_D3_5	ESL0693	Invader	22.051	26.684	40	29.772	29.4013	32.1137	18.2087	20.8593	0.0212601	0.45962	1.73015573368028e-06	0.00276	0.00512633	0.000409363	4.79152	1.23464	0.851042	0.760548	0.0646519	5.34097	10.0383	3.14186	Other bee species
112	63_D3_6	ESL0693	Invader	22.5517	26.1507	28.555	24.6987	27.2733	31.0913	17.937	20.208	0.0196646	0.216789	0.00307116	0.0513566	0.012756	0.000529408	3.8283	1.14198	0.40141	1350.03	1.20301	13.2901	12.982	2.51026	Other bee species
113	63-D1-10	ESL0693	Invader	20.834	25.1953	28.1357	40	40	40	17.631	21.0373	0.0639904	1.14184	0.00729775	3.59134156702601e-06	8.23994975609385e-06	1.95735020448826e-06	7.48973	3.71613	2.11425	3207.97	8.41257229793237e-05	0.00858495	0.0479978	4.91111	Other bee species
114	63-D1-3	ESL0693	Invader	21.6733	25.5997	40	26.4043	40	30.6933	20.9737	21.296	0.0581152	0.78181	2.34171997817051e-06	0.0341386	9.66664152554403e-06	0.00148293	1.2099	3.37493	1.44761	1.02938	0.799684	0.0100714	36.3641	0.793344	Other bee species
115	63-D2-1	ESL0693	Invader	25.4737	40	29.087	40	40	40	23.4177	24.7047	4.0574833020312e-05	0.605538	0.0479497	4.0574833020312e-05	7.92815829327951e-05	2.48682871234235e-05	2.13991	0.00235631	1.12123	21077.9	0.000950449	0.0826011	0.609815	1.40317	Other bee species
116	63-D2-8	ESL0693	Invader	27.9543	40	40	29.806	25.0437	40	19.102	27.7863	0.000311239	0.896201	0.000210533	0.263084	5.4367	0.000210533	169.599	0.0180747	1.65942	92.5468	6.16263	5664.34	5.16265	111.208	Other bee species
117	65-D1-7	ESL0935	Invader	23.415	26.8463	40	28.4835	26.217	32.9423	19.373	21.6517	0.0322446	0.316552	2.99641040321509e-06	0.0109239	0.0597021	0.000399182	3.84569	1.87255	0.586134	1.31717	0.255888	62.2018	9.78866	2.52166	Opportunistic colonizers
118	65-D2-10	ESL0935	Invader	22.392	28.408	40	27.914	25.2423	40	19.267	21.037	0.00764835	0.413168	1.9568980128043e-06	0.0106025	0.0745606	1.9568980128043e-06	2.84702	0.444164	0.76503	0.86022	0.24836	77.6824	0.0479867	1.86682	Opportunistic colonizers
119	65-D2-11	ESL0935	Invader	23.4707	27.8323	28.8673	27.3765	25.7415	40	20.579	21.817	0.0187422	0.340028	0.00754463	0.0253339	0.0886754	3.36024999285499e-06	2.07882	1.08842	0.629602	3316.5	0.593437	92.3882	0.0823994	1.36311	Opportunistic colonizers
120	65-D3-10	ESL0935	Invader	26.3563	28.6525	29.1487	24.923	26.916	40	21.8643	22.9287	0.0227257	0.10689	0.0134151	0.267527	0.0853016	7.26133713000895e-06	1.876	1.31976	0.19792	5897.05	6.26671	88.8731	0.178061	1.23012	Opportunistic colonizers
121	65-D3-11	ESL0935	Invader	25.0373	28.0363	28.935	27.5977	27.228	40	20.04	22.8417	0.0322446	0.238762	0.0146462	0.0430935	0.0666778	6.83639253167688e-06	5.23887	1.87255	0.442096	6438.21	1.00945	69.4696	0.167641	3.43519	Opportunistic colonizers
122	69_D3_8	ESL0943	Invader	22.2753	25.472	28.7337	29.405	28.827	31.883	16.8323	19.409	0.0181607	0.154157	0.00155954	0.0013485	0.00298499	0.000175773	4.58644	1.05465	0.285441	685.547	0.0315882	3.10997	4.31027	3.00739	Opportunistic colonizers
123	69-D1-8	ESL0943	Invader	22.4213	27.9502	28.8283	27.3137	24.4355	32.5755	18.2248	20.3232	0.00645747	0.254441	0.00275226	0.00983604	0.0789666	0.000204965	3.45684	0.375006	0.471128	1209.85	0.230405	82.2729	5.02612	2.26669	Opportunistic colonizers
124	69-D2-10	ESL0943	Invader	20.3237	21.401	40	23.8243	28.8263	30.7297	19.0857	20.3173	0.48848	0.995877	1.18830230262962e-06	0.0984094	0.00523184	0.000733796	2.07105	28.3676	1.84399	0.522358	2.3052	5.45089	17.994	1.35801	Opportunistic colonizers
125	69-D3-5	ESL0943	Invader	28.0353	40	40	24.8027	23.668	30.1673	25.2287	20.251	2.13538958609743e-06	0.00623288	1.13490266447704e-06	0.0493267	0.121302	0.00103487	0.0527405	0.000124009	0.0115409	0.498885	1.15546	126.381	25.3769	0.0345826	Opportunistic colonizers
126	69-D3-6	ESL0943	Invader	21.3957	40	28.1307	26.7313	25.999	30.8123	18.991	20.8123	3.09494223425719e-06	0.683504	0.00626559	0.0199747	0.0406822	0.000976562	2.93473	0.000179733	1.26559	2754.25	0.467899	42.3855	23.9471	1.92434	Opportunistic colonizers
127	8_A3_5	ESL1042	Invader	23.3927	26.8645	40	26.411	28.7543	32.4127	18.319	20.0027	0.0107094	0.109549	9.55438710986981e-07	0.0144537	0.00450394	0.000183746	2.70537	0.621928	0.202843	0.419995	0.338571	4.69252	4.50578	1.77394	Other bee species
128	8_A3_6	ESL1042	Invader	20.712	24.5717	40	24.3657	24.1287	31.0315	17.72	19.166	0.0280461	0.364768	5.3498434092068e-07	0.0321382	0.0467155	0.000267996	2.35079	1.62873	0.675411	0.23517	0.752825	48.6714	6.57175	1.54144	Other bee species
129	8-A1	ESL1042	Invader	21.8527	25.1983	40	23.2757	24.669	30.011	18.9213	20.6883	0.0507044	0.467889	1.5367706836352e-06	0.180759	0.0856534	0.0015617	2.84198	2.94456	0.866353	0.675539	4.23421	89.2397	38.2957	1.86352	Other bee species
130	8-A1-2	ESL1042	Invader	21.731	23.615	40	21.697	23.716	28.938	18.3317	19.987	0.0908435	0.32057	9.45119441284256e-07	0.322856	0.10005	0.0020206	2.66044	5.27557	0.593573	0.415459	7.56276	104.239	49.5488	1.74448	Other bee species
131	8-A1-3	ESL1042	Invader	22.8077	28.3127	40	25.8557	40	40	19.546	21.0537	0.00823618	0.318485	1.97963607244103e-06	0.0418026	8.32345602029132e-06	1.97963607244103e-06	2.43806	0.478301	0.589714	0.870215	0.97921	0.00867196	0.0485443	1.59867	Other bee species
132	8-A2-1	ESL1042	Invader	24.0807	28.287	40	28.5737	40	40	21.054	22.9467	0.0292841	0.47724	7.3525018187832e-06	0.0242282	2.67815314494634e-05	7.3525018187832e-06	3.06113	1.70062	0.883666	3.23204	0.567536	0.0279029	0.180297	2.00722	Other bee species
133	8-A2-2	ESL1042	Invader	21.768	25.509	40	26.6543	25.9357	32.0623	18.8683	20.9637	0.0495336	0.591741	1.85991312522303e-06	0.0232296	0.0464471	0.000456004	3.45072	2.87657	1.09568	0.817587	0.544143	48.3918	11.182	2.26268	Other bee species
134	88_E1_10	ESL0607	Invader	21.278	26.4203	40	24.422	40	32.9203	18.205	21.156	0.0307931	0.923501	2.12515573657862e-06	0.115408	8.86625568836546e-06	0.000287464	5.72235	1.78826	1.70997	0.934183	2.70338	0.00923748	7.04913	3.75221	Other microbiomes
135	88-E1-7	ESL0607	Invader	22.126	40	27.338	26.4923	28.3413	29.1577	18.342	20.4357	2.41268370129889e-06	0.331991	0.0083597	0.0182369	0.00759301	0.00236819	3.44732	0.000140112	0.614721	3674.79	0.427193	7.91092	58.0723	2.26045	Other microbiomes
136	88-E1-8	ESL0607	Invader	23.564	26.309	40	27.4797	40	31.9903	19.344	20.9513	0.0289504	0.181898	1.84408084163236e-06	0.0133513	7.81388700673668e-06	0.000475258	2.58601	1.68124	0.336806	0.810628	0.312748	0.00814105	11.6542	1.69568	Other microbiomes
137	88-E1-9	ESL0607	Invader	22.5973	40	40	28.7613	29.384	32.8043	18.9967	20.8623	3.19896161223701e-06	0.322457	1.73375723464407e-06	0.00539465	0.00519109	0.000254156	3.01266	0.000185774	0.597068	0.762131	0.126367	5.40843	6.23236	1.97544	Other microbiomes
138	88-E3-5	ESL0607	Invader	21.7827	26.4267	40	27.908	40	40	18.7447	21.01	0.0278429	0.604091	1.92061529170364e-06	0.0104563	8.10207447494394e-06	1.92061529170364e-06	3.8155	1.61693	1.11855	0.844271	0.244936	0.0084413	0.047097	2.50187	Other microbiomes
139	88-E3-6	ESL0607	Invader	22.9335	25.6303	28.4563	30.3353	29.041	40	17.167	20.0263	0.0245995	0.150105	0.00289946	0.00109643	0.00382895	9.71241452863165e-07	5.42053	1.42857	0.277938	1274.55	0.0256834	3.98927	0.0238166	3.5543	Other microbiomes
140	94_E3_8	ESL1027	Invader	22.7047	26.8427	40	23.41	24.449	40	17.6123	20.3507	0.0136759	0.215332	1.2160775523108e-06	0.132305	0.079652	1.2160775523108e-06	5.04637	0.7942	0.398713	0.534568	3.09918	82.987	0.0298204	3.30896	Other microbiomes
141	94-E1-4	ESL1027	Invader	23.662	40	29.0477	25.5707	24.6067	31.8367	18.5687	20.7733	3.0161608071824e-06	0.151928	0.00322981	0.0419318	0.0938093	0.00046731	3.6811	0.000175158	0.281312	1419.77	0.982235	97.7371	11.4593	2.41374	Other microbiomes
142	94-E1-6	ESL1027	Invader	24.085	25.6917	40	27.3937	40	40	18.9223	20.9717	0.0441314	0.131217	1.87025532168999e-06	0.0143236	7.9125905184256e-06	1.87025532168999e-06	3.35815	2.56285	0.242963	0.822133	0.335526	0.00824389	0.045862	2.20198	Other microbiomes
143	94-E3-5	ESL1027	Invader	22.4243	29.6393	27.4103	29.7497	24.5647	32.2717	18.471	20.5213	0.00240964	0.288987	0.00843732	0.00224012	0.082403	0.000290267	3.36014	0.139935	0.535093	3708.91	0.052474	85.8532	7.11786	2.20328	Other microbiomes
144	94-E3-6	ESL1027	Invader	19.3557	20.6127	40	27.5527	20.6507	29.6577	18.0293	26.6027	52.4694	113.001	9.26831540818118e-05	0.533614	39.4266	0.120324	158.828	3047.07	209.236	40.742	12.4997	41077.4	2950.57	104.145	Other microbiomes
145	94-E3-7	ESL1027	Invader	20.5093	28.9363	40	23.4667	24.82	27.3497	16.909	26.682	0.225276	56.0692	9.79225056582624e-05	8.37949	3.15661	0.629524	322.777	13.0825	103.819	43.0451	196.286	3288.77	15437.1	211.649	Other microbiomes
146	96_E3_5	ESL0254	Invader	21.8977	24.1597	40	22.2663	24.5	32.104	17.573	20.28	0.0769188	0.348107	1.15794647635941e-06	0.268946	0.0738885	0.000275817	4.95376	4.46692	0.644562	0.509014	6.29995	76.9822	6.76354	3.24824	Other bee species
147	96-E1-3	ESL0254	Invader	20.5023	24.1263	28.7383	25.7783	22.5803	30.6103	18.1053	19.6863	0.0531061	0.587254	0.00188398	0.0178158	0.167529	0.000514693	2.54607	3.08404	1.08737	828.167	0.417329	174.544	12.6212	1.66949	Other bee species
148	96-E2-3	ESL0254	Invader	19.7577	23.197	40	24.0467	24.1743	31.7543	18.64	20.837	0.210075	2.02198	1.70357866735985e-06	0.119787	0.127417	0.000517077	3.66445	12.1997	3.74393	0.748865	2.80596	132.752	12.6797	2.40282	Other bee species
149	96-E2-4	ESL0254	Invader	22.6647	24.4757	40	24.7997	26.985	33.038	21.599	22.9247	0.358643	1.18484	7.24123231264808e-06	0.289489	0.0815427	0.000902783	2.18939	20.8275	2.19387	3.18313	6.78116	84.9569	22.1379	1.43561	Other bee species
150	96-E2-6	ESL0254	Invader	22.1167	23.6707	40	26.561	40	40	19.447	21.396	0.222267	0.624934	2.50979332929422e-06	0.0328833	1.02822127736964e-05	2.50979332929422e-06	3.16478	12.9078	1.15714	1.10326	0.770278	0.0107127	0.0615447	2.07518	Other bee species
151	96-E3-4	ESL0254	Invader	22.924	28.7253	40	26.1767	27.2377	40	19.021	20.7067	0.00498429	0.235411	1.55642411229791e-06	0.0268782	0.0177409	1.55642411229791e-06	2.70857	0.289453	0.435892	0.684178	0.629612	18.4837	0.0381663	1.77604	Other bee species
152	MD_A1_1	MD	MD	23.4503	26.2273	40	29.1543	40	40	20.4843	20.918	0.0298905	0.191684	1.80196197699968e-06	0.00431623	7.6547345660933e-06	1.80196197699968e-06	1.2922	1.73584	0.354927	0.792113	0.101106	0.00797523	0.0441874	0.847311	Microbiota depleted
153	MD_B2	MD	MD	22.2697	26.0443	40	26.2317	40	29.464	19.5987	20.64	0.0280709	0.345393	1.48613849575138e-06	0.0248009	6.44756354229273e-06	0.00220654	1.85067	1.63016	0.639536	0.653282	0.58095	0.00671752	54.1083	1.21351	Microbiota depleted
154	MD_B2_2	MD	MD	21.801	24.0423	40	23.4767	29.6537	28.1157	18.8213	20.0953	0.0735698	0.328687	1.01882191855184e-06	0.106935	0.00273727	0.00385158	2.12353	4.27243	0.608603	0.447857	2.5049	2.85188	94.4477	1.39242	Microbiota depleted
155	MD_C1	MD	MD	20.182	22.489	40	23.2557	20.1617	24.9443	19.3177	20.4967	0.267881	1.22785	1.34558659278683e-06	0.161365	1.22975	0.0458267	2.00757	15.5567	2.27351	0.591498	3.77991	1281.24	1123.75	1.31639	Microbiota depleted
156	MD_D1_9	MD	MD	20.8863	27.0077	40	30.915	40	40	19.6363	19.6287	0.007608	0.440252	7.37254810575034e-07	0.000574592	3.45340349471179e-06	7.37254810575034e-07	0.995478	0.441821	0.81518	0.324085	0.0134596	0.003598	0.0180788	0.652747	Microbiota depleted
157	MD_D3_9	MD	MD	22.7853	26.5227	40	24.8077	40	40	19.9633	20.1703	0.0149988	0.181622	1.07318731157926e-06	0.0466106	4.82473459146527e-06	1.07318731157926e-06	1.13016	0.871029	0.336294	0.471755	1.09183	0.00502674	0.0263165	0.74106	Microbiota depleted
158	MD-A2-2	MD	MD	22.1343	40	40	24.7043	28.8647	40	21.033	27.4813	0.000254402	32.7199	0.000170414	6.27132	0.425711	0.000170414	45.2274	0.0147739	60.5848	74.9113	146.903	443.535	4.17886	29.6561	Microbiota depleted
159	MD-B2-3	MD	MD	23.034	27.1923	40	25.9803	27.4613	40	19.4927	21.0327	0.0170364	0.271032	1.95102901857552e-06	0.0379646	0.0188978	1.95102901857552e-06	2.48511	0.989356	0.501847	0.85764	0.889304	19.6891	0.0478428	1.62952	Microbiota depleted
160	MD-B3	MD	MD	23.2447	27.0537	40	25.6943	26.4497	40	26.515	20.825	0.0162767	0.206303	1.68946746654961e-06	0.0399825	0.0310436	1.68946746654961e-06	0.0346159	0.945237	0.381995	0.742662	0.936574	32.3434	0.0414288	0.0226981	Microbiota depleted
174	SC_SC3_10	SC	SC	20.855	21.4117	28.7493	24.2407	22.6465	28.047	17.0377	19.0503	0.20989	0.308131	0.00120312	0.0323371	0.108601	0.00195764	3.28615	12.189	0.570542	528.873	0.757484	113.148	48.0049	2.15477	Native community
175	SC_SC3_8	SC	SC	20.6153	20.694	28.6823	23.168	21.087	32.6293	17.453	19.9033	0.592893	0.628477	0.00227645	0.115509	0.481557	0.000147602	4.25642	34.4312	1.1637	1000.69	2.70576	501.719	3.61947	2.79098	Native community
176	SC_SC3_9	SC	SC	22.874	24.4857	27.771	26.232	28.4887	30.594	20.994	21.6673	0.155158	0.455145	0.0145416	0.0489045	0.0148298	0.00205497	1.48887	9.01049	0.842756	6392.26	1.14557	15.4507	50.3916	0.976269	Native community
177	SC_SC4_7	SC	SC	22.3502	25.5825	27.6778	26.7038	24.7406	32.2552	19.4795	20.7747	0.0416417	0.357815	0.00835506	0.0198409	0.086436	0.000349957	2.15027	2.41827	0.662538	3672.75	0.464764	90.055	8.58159	1.40996	Native community
178	SC_SC4_8	SC	SC	18.9043	20.2053	28.986	21.714	19.2017	25.3837	18.3913	19.7773	0.753544	1.76735	0.00169011	0.277924	1.42673	0.020527	2.26888	43.7607	3.27246	742.945	6.51025	1486.47	503.359	1.48773	Native community
179	145_SC4_7	ESL0145	Native	21.9967	22.7947	40	28.4251	20.8026	27.8569	17.1632	19.4176	0.107237	0.185923	6.36916079366281e-07	0.00259228	0.42527	0.00288083	3.79104	6.22761	0.344259	0.279978	0.0607232	443.076	70.6432	2.48583	Native
